# Whole Brain Cellular Activation After Mu and NOP Receptor Agonism: Shared Regional Targets with Divergent Network Consequences

**DOI:** 10.64898/2026.09.22.753526

**Authors:** Madeline Martinez, Akihiko Ozawa, Daniel Van Zant, Jake Thornberry, Lawrence Toll

**Author notes:** Corresponding author: Lawrence Toll, Stiles-Nicholson Brain Institute, Florida Atlantic University, 5353 Parkside Drive, Jupiter, FL 33458, USA.

## Abstract

**Rationale:** Mu and nociceptin/orphanin FQ peptide (NOP) receptors are both Gi/o-coupled and inhibitory, yet opioid agonists increase neuronal activation across the brain. How this occurs, and whether it differs between naive and dependent animals or between receptor subtypes, is unresolved.

**Objectives:** To map and directly compare whole-brain cellular activation after acute mu agonist treatment, in opioid-dependent animals and after NOP receptor agonism.

**Methods:** TRAP2/Ai9 reporter mice received acute morphine (10 mg/kg), an escalating twice-daily morphine regimen producing dependence, or the NOP agonist Ro 64-6198 (0.6 mg/kg). Brains were cleared and imaged intact by light-sheet microscopy; tdTomato-positive cells were quantified across 198 grey-matter regions registered to the Allen CCFv3, and interregional co-activation networks constructed.

**Results:** All treatments shifted activation upward relative to vehicle, significantly so for morphine in males; acute morphine engaged the most regions, all increased. Sex differences were confined to magnitude: the whole-brain increase was significant in males but not females, and no region showed a condition × sex interaction after correction. Ro 64-6198 produced a substantially weaker profile, smaller in magnitude rather than anatomically restricted, with no region surviving correction. Fewer regions were activated in dependent animals than after acute morphine, with no region distinguishing the two. Dependence substantially altered interregional co-activation and changed hub composition, while global network organization showed no detected change.

**Conclusions:** Mu and NOP agonism are distinguished by response magnitude and network role rather than by regional identity; dependence likewise acts principally on the coordination of activity rather than on which regions are recruited.
