## Supplementary material for "Whole Brain Cellular Activation After Mu and NOP Receptor Agonism: Shared Regional Targets with Divergent Network Consequences": Table S4 (ESM_5)

### Sheet: Article information
Article title	Whole Brain Cellular Activation After Mu and NOP Receptor Agonism: Shared Regional Targets with Divergent Network Consequences
Journal	Psychopharmacology
Authors	Madeline Martinez, Akihiko Ozawa, Daniel Van Zant, Jake Thornberry, Lawrence Toll
Corresponding author	Corresponding author: Lawrence Toll, Stiles-Nicholson Brain Institute, Florida Atlantic University, 5353 Parkside Drive, Jupiter, FL 33458, USA; ltoll@health.fau.edu
This file	Online Resource 5 (ESM_5.xlsx). Table S4, global network metrics for each condition and sex group, with bootstrap confidence intervals.

### Sheet: Table S4
Table S4. Global network metrics (density-matched networks; Combined rows show 95% bootstrap CI).
Sex group	Condition	Mean co-activation |r|	Edge threshold r	Mean node strength	Weighted transitivity	Global efficiency	Modularity Q	Modularity Z	Small-world σ		Legend
Combined	Vehicle	0.45	0.81	18.35 (17.6-21.56)	0.59 (0.56-0.67)	0.35 (0.3-0.39)	0.4 (0.3-0.54)	63.7	3.11
Combined	Acute Morphine	0.517	0.807	17.73 (16.66-21.24)	0.53 (0.53-0.62)	0.37 (0.34-0.41)	0.38 (0.32-0.51)	54.9	3.47		Rows	One row per network: 3 sex groups (Combined / Males / Females) x 4 conditions.
Combined	Morphine-Dependent	0.742	0.929	20.64 (19.13-21.66)	0.59 (0.57-0.63)	0.42 (0.36-0.42)	0.39 (0.34-0.49)	59	3.51		CIs	Combined rows give the bootstrap 95% CI in parentheses (1000 resamples). Males/Females are point estimates (per-sex n = 5-6 is too small for stable bootstrap).
Combined	Ro 64-6198	0.499	0.804	17.39 (17.02-20.18)	0.57 (0.55-0.63)	0.38 (0.34-0.4)	0.53 (0.38-0.58)	78.9	4.07		Mean co-activation |r|	Mean absolute Pearson r across all region pairs (pre-threshold). The co-activation strength measure (matches Figure 4B); rises into dependence.
Males	Vehicle	0.493	0.896	19.39	0.61	0.3	0.32	51.2	2.77		Edge threshold r	Correlation value at which each network reaches the matched 10% density.
Males	Acute Morphine	0.53	0.863	18.51	0.56	0.37	0.42	61.6	3.66		Mean node strength	Mean summed edge weight per node on the thresholded graph.
Males	Morphine-Dependent	0.616	0.946	20.92	0.66	0.37	0.4	62.7	2.76		Weighted transitivity	Weighted clustering coefficient.
Males	Ro 64-6198	0.518	0.862	18.13	0.57	0.38	0.48	70.6	3.8		Global efficiency	Mean inverse shortest path length.
Females	Vehicle	0.543	0.9	19.88	0.62	0.37	0.51	80.4	3.19		Modularity Q / Z	Consensus-Louvain modularity and its z-score vs a rewired null.
Females	Acute Morphine	0.586	0.916	20.57	0.61	0.38	0.41	66.1	2.98		Small-world σ	(C/C_rand)/(L/L_rand) vs degree-preserving nulls; > 1 = small-world.
Females	Morphine-Dependent	0.833	0.974	20.79	0.6	0.4	0.45	68.5	3.46		Note	Topology metrics are density-matched, so between-condition differences reflect organization, not overall correlation strength (reported separately as mean |r|). No topology metric survived FDR (Table S4 companion comparisons).
Females	Ro 64-6198	0.558	0.903	19.18	0.62	0.36	0.52	82.6	3.41
