## Supplementary material for "Whole Brain Cellular Activation After Mu and NOP Receptor Agonism: Shared Regional Targets with Divergent Network Consequences": Table S3 (ESM_4)

### Sheet: Article information
Article title	Whole Brain Cellular Activation After Mu and NOP Receptor Agonism: Shared Regional Targets with Divergent Network Consequences
Journal	Psychopharmacology
Authors	Madeline Martinez, Akihiko Ozawa, Daniel Van Zant, Jake Thornberry, Lawrence Toll
Corresponding author	Corresponding author: Lawrence Toll, Stiles-Nicholson Brain Institute, Florida Atlantic University, 5353 Parkside Drive, Jupiter, FL 33458, USA; ltoll@health.fau.edu
This file	Online Resource 4 (ESM_4.xlsx). Table S3, differential co-activation: region pairs whose co-activation differed significantly between conditions (Fisher r-to-z, Benjamini-Hochberg q < 0.05).

### Sheet: Table S3
Table S3. Differential co-activation: FDR-significant region pairs (Fisher r-to-z).
Condition comparison	Sex group	Region A	Region B	r (condition A)	r (condition B)	Δr	Fisher Z	FDR q		Legend
Vehicle vs Acute Morphine	Males	PAA	PeF	-0.169	0.999	1.168	5.04	0.00926
Vehicle vs Acute Morphine	Females	AP	PRNr	-0.367	0.999	1.366	5.47	0.000892		Rows	One row per FDR-significant region pair (n = 176), sorted by comparison then sex.
Vehicle vs Acute Morphine	Females	ATN	UVU	0.22	0.999	0.779	4.71	0.0243		Region A / B	The two regions in the pair (abbreviations; see Table S1).
Vehicle vs Morphine-Dependent	Combined	BST	MPO	0.521	0.998	0.477	5.21	0.00365		r (condition A/B)	Pearson co-activation r in the first- and second-named condition of the comparison.
Vehicle vs Morphine-Dependent	Combined	TR	UVU	-0.515	0.966	1.481	4.81	0.0146		Δr	r(condition B) - r(condition A). Positive = stronger co-activation in the LATER-named condition (e.g. Vehicle vs Morphine-Dependent: positive = stronger under dependence). Sign matches Fig. 2A and Table S2 (treatment - vehicle).
Vehicle vs Morphine-Dependent	Combined	GENd	LAT	0.674	0.998	0.324	4.69	0.0174		Fisher Z	Fisher r-to-z test statistic for the difference in correlations.
Vehicle vs Morphine-Dependent	Combined	MED	RT	-0.238	0.977	1.215	4.57	0.0192		FDR q	Benjamini-Hochberg FDR-corrected p-value.
Vehicle vs Morphine-Dependent	Combined	PeF	RT	0.34	0.993	0.653	4.58	0.0192		Comparisons	Color-coded by comparison. The Vehicle vs Morphine-Dependent comparison accounts for 170 of the 176 pairs - 160 in the sex-combined analysis and 10 in females - and co-activation is stronger in dependent animals in every one.
Vehicle vs Morphine-Dependent	Combined	ACB	FL	-0.045	0.978	1.024	4.26	0.0261
Vehicle vs Morphine-Dependent	Combined	GPi	LHA	-0.096	0.973	1.069	4.15	0.0261
Vehicle vs Morphine-Dependent	Combined	IC	LHA	-0.146	0.976	1.121	4.34	0.0261
Vehicle vs Morphine-Dependent	Combined	CP	MRN	0.278	0.987	0.71	4.16	0.0261
Vehicle vs Morphine-Dependent	Combined	MEV	NB	-0.398	0.957	1.355	4.32	0.0261
Vehicle vs Morphine-Dependent	Combined	IC	P5	-0.196	0.972	1.167	4.29	0.0261
Vehicle vs Morphine-Dependent	Combined	IC	PB	-0.072	0.974	1.046	4.15	0.0261
Vehicle vs Morphine-Dependent	Combined	DP	PRNc	0.198	0.985	0.788	4.18	0.0261
Vehicle vs Morphine-Dependent	Combined	IC	PRNc	-0.457	0.941	1.399	4.15	0.0261
Vehicle vs Morphine-Dependent	Combined	COPY	PSV	-0.292	0.969	1.261	4.39	0.0261
Vehicle vs Morphine-Dependent	Combined	FN	PSV	-0.705	0.883	1.588	4.2	0.0261
Vehicle vs Morphine-Dependent	Combined	IC	PVHd	-0.168	0.978	1.145	4.46	0.0261
Vehicle vs Morphine-Dependent	Combined	MRN	RT	0.178	0.985	0.807	4.16	0.0261
Vehicle vs Morphine-Dependent	Combined	PAG	RT	0.221	0.987	0.766	4.21	0.0261
Vehicle vs Morphine-Dependent	Combined	MED	SAG	0.162	0.988	0.826	4.42	0.0261
Vehicle vs Morphine-Dependent	Combined	GPe	SBPV	0.111	0.983	0.872	4.2	0.0261
Vehicle vs Morphine-Dependent	Combined	PSV	UVU	-0.573	0.924	1.497	4.2	0.0261
Vehicle vs Morphine-Dependent	Combined	COPY	V	-0.305	0.961	1.266	4.21	0.0261
Vehicle vs Morphine-Dependent	Combined	FL	VTA	-0.34	0.96	1.299	4.25	0.0261
Vehicle vs Morphine-Dependent	Combined	GENv	VTA	-0.063	0.975	1.038	4.15	0.0261
Vehicle vs Morphine-Dependent	Combined	BAC	MPN	0.228	0.986	0.758	4.13	0.0268
Vehicle vs Morphine-Dependent	Combined	GPi	PeF	-0.311	0.956	1.268	4.12	0.0268
Vehicle vs Morphine-Dependent	Combined	PYR	RAmb	0.123	0.982	0.859	4.12	0.0268
Vehicle vs Morphine-Dependent	Combined	ACA	PA	0.43	0.99	0.561	4.09	0.0286
Vehicle vs Morphine-Dependent	Combined	CENT2	PP	-0.173	0.966	1.139	4.09	0.0286
Vehicle vs Morphine-Dependent	Combined	CA	FL	-0.209	0.962	1.171	4.04	0.0292
Vehicle vs Morphine-Dependent	Combined	DG	FL	-0.409	0.942	1.351	4.06	0.0292
Vehicle vs Morphine-Dependent	Combined	AHN	GPe	0.016	0.975	0.959	4	0.0292
Vehicle vs Morphine-Dependent	Combined	IC	ILM	-0.193	0.964	1.157	4.07	0.0292
Vehicle vs Morphine-Dependent	Combined	GPi	MEA	-0.031	0.973	1.004	4.03	0.0292
Vehicle vs Morphine-Dependent	Combined	FL	MT	-0.245	0.958	1.203	4.01	0.0292
Vehicle vs Morphine-Dependent	Combined	GPi	P5	0.022	0.975	0.953	4.01	0.0292
Vehicle vs Morphine-Dependent	Combined	GPi	PA	-0.419	0.938	1.357	4.01	0.0292
Vehicle vs Morphine-Dependent	Combined	FS	RT	-0.075	0.97	1.045	4.02	0.0292
Vehicle vs Morphine-Dependent	Combined	ORB	SAG	0.157	0.982	0.824	4.04	0.0292
Vehicle vs Morphine-Dependent	Combined	ANcr2	SNr	0.262	0.985	0.723	4	0.0292
Vehicle vs Morphine-Dependent	Combined	FL	SPF	0.056	0.977	0.922	4.03	0.0292
Vehicle vs Morphine-Dependent	Combined	FS	IC	-0.317	0.949	1.266	3.98	0.0314
Vehicle vs Morphine-Dependent	Combined	LHA	RT	0.133	0.979	0.846	3.97	0.0314
Vehicle vs Morphine-Dependent	Combined	GPe	PeF	0.019	0.974	0.955	3.97	0.0318
Vehicle vs Morphine-Dependent	Combined	ASO	BAC	0.213	0.981	0.768	3.9	0.0323
Vehicle vs Morphine-Dependent	Combined	COPY	DMH	-0.26	0.952	1.212	3.92	0.0323
Vehicle vs Morphine-Dependent	Combined	DT	FS	0.269	0.984	0.715	3.95	0.0323
Vehicle vs Morphine-Dependent	Combined	FS	GPi	-0.39	0.936	1.326	3.92	0.0323
Vehicle vs Morphine-Dependent	Combined	IC	MED	-0.235	0.955	1.19	3.93	0.0323
Vehicle vs Morphine-Dependent	Combined	IC	MEV	-0.349	0.942	1.29	3.92	0.0323
Vehicle vs Morphine-Dependent	Combined	DT	PA	0	0.97	0.97	3.88	0.0323
Vehicle vs Morphine-Dependent	Combined	ILA	PSV	-0.193	0.959	1.151	3.93	0.0323
Vehicle vs Morphine-Dependent	Combined	NOD	PSV	-0.499	0.914	1.413	3.88	0.0323
Vehicle vs Morphine-Dependent	Combined	IC	PeF	-0.2	0.958	1.158	3.92	0.0323
Vehicle vs Morphine-Dependent	Combined	IC	RAmb	-0.267	0.949	1.216	3.89	0.0323
Vehicle vs Morphine-Dependent	Combined	ANcr2	RN	0.004	0.971	0.966	3.88	0.0323
Vehicle vs Morphine-Dependent	Combined	PYR	RN	0.093	0.975	0.882	3.89	0.0323
Vehicle vs Morphine-Dependent	Combined	ILM	RT	-0.114	0.963	1.078	3.89	0.0323
Vehicle vs Morphine-Dependent	Combined	GPe	SCm	0.393	0.987	0.594	3.88	0.0323
Vehicle vs Morphine-Dependent	Combined	GRN	SG	0.155	0.979	0.824	3.91	0.0323
Vehicle vs Morphine-Dependent	Combined	BAC	TRS	0.417	0.988	0.571	3.89	0.0323
Vehicle vs Morphine-Dependent	Combined	PARN	VNC	0.391	0.987	0.596	3.89	0.0323
Vehicle vs Morphine-Dependent	Combined	COPY	VeCB	-0.366	0.937	1.303	3.89	0.0323
Vehicle vs Morphine-Dependent	Combined	ACB	GENv	0.115	0.976	0.861	3.87	0.0325
Vehicle vs Morphine-Dependent	Combined	FS	PYR	-0.011	0.969	0.981	3.87	0.0325
Vehicle vs Morphine-Dependent	Combined	CENT2	FL	-0.226	0.952	1.178	3.86	0.033
Vehicle vs Morphine-Dependent	Combined	CP	MTN	0.004	0.97	0.965	3.85	0.0333
Vehicle vs Morphine-Dependent	Combined	NB	PVHd	0.015	0.97	0.955	3.85	0.0333
Vehicle vs Morphine-Dependent	Combined	FS	GENv	-0.228	0.95	1.179	3.83	0.0343
Vehicle vs Morphine-Dependent	Combined	DMH	IC	-0.209	0.951	1.16	3.81	0.0343
Vehicle vs Morphine-Dependent	Combined	I5	IC	-0.334	0.936	1.27	3.81	0.0343
Vehicle vs Morphine-Dependent	Combined	GENd	ILM	0.15	0.976	0.826	3.81	0.0343
Vehicle vs Morphine-Dependent	Combined	CP	LS	0.498	0.989	0.491	3.81	0.0343
Vehicle vs Morphine-Dependent	Combined	BAC	MPO	0.095	0.974	0.878	3.81	0.0343
Vehicle vs Morphine-Dependent	Combined	GENd	P5	-0.008	0.968	0.976	3.83	0.0343
Vehicle vs Morphine-Dependent	Combined	IC	PST	-0.186	0.953	1.139	3.8	0.0343
Vehicle vs Morphine-Dependent	Combined	DP	PSV	-0.229	0.949	1.178	3.8	0.0343
Vehicle vs Morphine-Dependent	Combined	BAC	PVH	0.354	0.985	0.631	3.83	0.0343
Vehicle vs Morphine-Dependent	Combined	GPi	RAmb	-0.059	0.964	1.023	3.81	0.0343
Vehicle vs Morphine-Dependent	Combined	CENT2	SPVO	-0.423	0.923	1.346	3.81	0.0343
Vehicle vs Morphine-Dependent	Combined	COPY	SUT	-0.243	0.948	1.191	3.81	0.0343
Vehicle vs Morphine-Dependent	Combined	RN	SIM	-0.053	0.964	1.017	3.79	0.0345
Vehicle vs Morphine-Dependent	Combined	DMH	SPF	0.304	0.983	0.678	3.79	0.0345
Vehicle vs Morphine-Dependent	Combined	DP	PST	0.208	0.978	0.77	3.78	0.0357
Vehicle vs Morphine-Dependent	Combined	PAG	PeF	0.545	0.99	0.445	3.78	0.0358
Vehicle vs Morphine-Dependent	Combined	BMA	GPi	-0.309	0.937	1.246	3.77	0.0369
Vehicle vs Morphine-Dependent	Combined	ILA	PST	0.302	0.982	0.68	3.77	0.0369
Vehicle vs Morphine-Dependent	Combined	FL	PRT	0.042	0.969	0.927	3.75	0.0384
Vehicle vs Morphine-Dependent	Combined	CEA	RT	-0.067	0.961	1.028	3.75	0.0384
Vehicle vs Morphine-Dependent	Combined	PL	RT	-0.002	0.966	0.968	3.75	0.0384
Vehicle vs Morphine-Dependent	Combined	CENT3	FL	0.078	0.97	0.892	3.73	0.0394
Vehicle vs Morphine-Dependent	Combined	GPi	I5	-0.425	0.916	1.341	3.74	0.0394
Vehicle vs Morphine-Dependent	Combined	IC	MEA	0.063	0.969	0.906	3.73	0.0394
Vehicle vs Morphine-Dependent	Combined	DG	PSV	-0.329	0.932	1.261	3.73	0.0394
Vehicle vs Morphine-Dependent	Combined	RT	SAG	0.592	0.991	0.399	3.73	0.0394
Vehicle vs Morphine-Dependent	Combined	PRNr	RT	-0.03	0.963	0.992	3.72	0.0401
Vehicle vs Morphine-Dependent	Combined	EPI	FL	0.097	0.97	0.873	3.71	0.0412
Vehicle vs Morphine-Dependent	Combined	FL	ILA	-0.402	0.918	1.319	3.7	0.0412
Vehicle vs Morphine-Dependent	Combined	COPY	PRNc	-0.367	0.924	1.291	3.71	0.0412
Vehicle vs Morphine-Dependent	Combined	GPe	RR	0.021	0.966	0.944	3.7	0.0412
Vehicle vs Morphine-Dependent	Combined	PeF	SCm	0.512	0.988	0.476	3.7	0.0412
Vehicle vs Morphine-Dependent	Combined	IC	PA	-0.186	0.947	1.134	3.69	0.0421
Vehicle vs Morphine-Dependent	Combined	MTN	RT	-0.143	0.952	1.095	3.69	0.0425
Vehicle vs Morphine-Dependent	Combined	AHN	BAC	0.082	0.969	0.886	3.68	0.0434
Vehicle vs Morphine-Dependent	Combined	CEA	SAG	0.139	0.972	0.833	3.68	0.0434
Vehicle vs Morphine-Dependent	Combined	FL	SPA	-0.424	0.911	1.335	3.67	0.0434
Vehicle vs Morphine-Dependent	Combined	AP	MEV	-0.031	0.961	0.991	3.67	0.0436
Vehicle vs Morphine-Dependent	Combined	IC	SUT	-0.168	0.948	1.116	3.67	0.0436
Vehicle vs Morphine-Dependent	Combined	GPe	PVa	0.328	0.981	0.653	3.66	0.0439
Vehicle vs Morphine-Dependent	Combined	GPi	TR	-0.495	0.893	1.388	3.66	0.0439
Vehicle vs Morphine-Dependent	Combined	PA	ZI	0.437	0.985	0.548	3.66	0.0439
Vehicle vs Morphine-Dependent	Combined	GPi	PRNc	-0.332	0.925	1.258	3.65	0.0442
Vehicle vs Morphine-Dependent	Combined	ASO	PVH	0.593	0.99	0.397	3.65	0.0442
Vehicle vs Morphine-Dependent	Combined	ORB	RT	-0.098	0.954	1.052	3.65	0.0442
Vehicle vs Morphine-Dependent	Combined	CP	SCm	0.48	0.987	0.506	3.66	0.0442
Vehicle vs Morphine-Dependent	Combined	PPN	RT	0.346	0.981	0.636	3.65	0.0445
Vehicle vs Morphine-Dependent	Combined	CUN	I5	0.138	0.97	0.832	3.62	0.0457
Vehicle vs Morphine-Dependent	Combined	IC	PAG	0.252	0.976	0.725	3.62	0.0457
Vehicle vs Morphine-Dependent	Combined	CA	PSV	0.009	0.962	0.953	3.63	0.0457
Vehicle vs Morphine-Dependent	Combined	GPi	PSV	-0.473	0.896	1.368	3.63	0.0457
Vehicle vs Morphine-Dependent	Combined	MED	PeF	0.336	0.98	0.644	3.62	0.0457
Vehicle vs Morphine-Dependent	Combined	ILM	SAG	0.274	0.978	0.704	3.63	0.0457
Vehicle vs Morphine-Dependent	Combined	GPi	SI	-0.345	0.921	1.266	3.62	0.0457
Vehicle vs Morphine-Dependent	Combined	PHY	SPVI	0.07	0.966	0.896	3.63	0.0457
Vehicle vs Morphine-Dependent	Combined	IC	MRN	0.073	0.966	0.893	3.61	0.046
Vehicle vs Morphine-Dependent	Combined	RR	RT	-0.139	0.948	1.087	3.61	0.046
Vehicle vs Morphine-Dependent	Combined	FS	ZI	0.359	0.981	0.622	3.61	0.046
Vehicle vs Morphine-Dependent	Combined	PA	POST	0.443	0.984	0.541	3.61	0.0467
Vehicle vs Morphine-Dependent	Combined	GPi	NB	0.4	0.983	0.583	3.61	0.0467
Vehicle vs Morphine-Dependent	Combined	CEA	GENd	0.196	0.973	0.777	3.59	0.0469
Vehicle vs Morphine-Dependent	Combined	CP	PVHd	0.12	0.968	0.848	3.59	0.0469
Vehicle vs Morphine-Dependent	Combined	NB	PeF	-0.011	0.959	0.97	3.59	0.0469
Vehicle vs Morphine-Dependent	Combined	CS	RT	-0.098	0.951	1.049	3.59	0.0469
Vehicle vs Morphine-Dependent	Combined	IC	SAG	-0.07	0.954	1.024	3.6	0.0469
Vehicle vs Morphine-Dependent	Combined	PRM	V	-0.046	0.956	1.002	3.59	0.0469
Vehicle vs Morphine-Dependent	Combined	Acs5	DP	-0.09	0.952	1.042	3.59	0.0473
Vehicle vs Morphine-Dependent	Combined	DG	DMH	0.27	0.976	0.707	3.58	0.0475
Vehicle vs Morphine-Dependent	Combined	GPe	RAmb	0.258	0.976	0.718	3.58	0.0475
Vehicle vs Morphine-Dependent	Combined	CP	RR	-0.054	0.954	1.009	3.58	0.0475
Vehicle vs Morphine-Dependent	Combined	I5	UVU	-0.427	0.901	1.328	3.58	0.0475
Vehicle vs Morphine-Dependent	Combined	FN	VeCB	-0.317	0.923	1.24	3.58	0.0475
Vehicle vs Morphine-Dependent	Combined	LHA	ZI	0.314	0.978	0.665	3.58	0.0475
Vehicle vs Morphine-Dependent	Combined	ANcr2	FS	-0.275	0.929	1.203	3.57	0.0478
Vehicle vs Morphine-Dependent	Combined	ASO	GPe	0.158	0.97	0.811	3.57	0.0484
Vehicle vs Morphine-Dependent	Combined	GENd	MED	-0.028	0.956	0.984	3.56	0.0484
Vehicle vs Morphine-Dependent	Combined	GPi	MRN	0.198	0.972	0.774	3.56	0.0484
Vehicle vs Morphine-Dependent	Combined	DG	PVi	0.466	0.985	0.519	3.56	0.0484
Vehicle vs Morphine-Dependent	Combined	PRNc	UVU	-0.372	0.911	1.283	3.56	0.0484
Vehicle vs Morphine-Dependent	Combined	NOD	PC5	-0.476	0.886	1.362	3.56	0.0488
Vehicle vs Morphine-Dependent	Combined	GENd	PRNc	0.104	0.965	0.862	3.55	0.0494
Vehicle vs Morphine-Dependent	Combined	IC	PSV	-0.397	0.905	1.302	3.55	0.0494
Vehicle vs Morphine-Dependent	Combined	AHN	PVpo	0.526	0.987	0.461	3.55	0.0494
Vehicle vs Morphine-Dependent	Combined	LT	SLD	0.177	0.97	0.793	3.55	0.0494
Vehicle vs Morphine-Dependent	Combined	FL	NOD	-0.292	0.923	1.215	3.54	0.0495
Vehicle vs Morphine-Dependent	Combined	ACB	PRT	0.532	0.987	0.455	3.54	0.0495
Vehicle vs Morphine-Dependent	Combined	PL	SAG	0.224	0.973	0.749	3.54	0.0495
Vehicle vs Morphine-Dependent	Combined	MTN	SF	0.035	0.96	0.924	3.54	0.0496
Vehicle vs Morphine-Dependent	Combined	SAG	SS	0.252	0.974	0.723	3.54	0.0496
Vehicle vs Morphine-Dependent	Combined	GENv	PARN	0.056	0.961	0.905	3.53	0.0499
Vehicle vs Morphine-Dependent	Females	FN	VeCB	-0.767	0.999	1.766	5.06	0.00801
Vehicle vs Morphine-Dependent	Females	FL	FN	-0.847	0.99	1.837	4.26	0.0452
Vehicle vs Morphine-Dependent	Females	GPi	MDRN	-0.662	0.997	1.659	4.4	0.0452
Vehicle vs Morphine-Dependent	Females	EPI	OT	-0.528	0.998	1.525	4.36	0.0452
Vehicle vs Morphine-Dependent	Females	GPi	PA	-0.671	0.996	1.667	4.29	0.0452
Vehicle vs Morphine-Dependent	Females	AT	PD	0.42	1	0.58	4.57	0.0452
Vehicle vs Morphine-Dependent	Females	DEC	PGRN	-0.541	0.997	1.538	4.26	0.0452
Vehicle vs Morphine-Dependent	Females	GPe	SBPV	-0.019	0.999	1.018	4.42	0.0452
Vehicle vs Morphine-Dependent	Females	GRN	SG	0.456	1	0.544	4.31	0.0452
Vehicle vs Morphine-Dependent	Females	DP	I5	-0.266	0.998	1.265	4.22	0.0484
Acute Morphine vs Morphine-Dependent	Males	ADP	PRNc	-0.06	1	1.06	4.8	0.0315
Acute Morphine vs Morphine-Dependent	Females	GRN	SG	-0.484	1	1.484	5.43	0.0011
Acute Morphine vs Morphine-Dependent	Females	DEC	PGRN	-0.8	0.997	1.798	4.8	0.0154
