## Supplementary material for "Whole Brain Cellular Activation After Mu and NOP Receptor Agonism: Shared Regional Targets with Divergent Network Consequences": Tale S1 (ESM_2)

### Sheet: Article information
Article title	Whole Brain Cellular Activation After Mu and NOP Receptor Agonism: Shared Regional Targets with Divergent Network Consequences
Journal	Psychopharmacology
Authors	Madeline Martinez, Akihiko Ozawa, Daniel Van Zant, Jake Thornberry, Lawrence Toll
Corresponding author	Corresponding author: Lawrence Toll, Stiles-Nicholson Brain Institute, Florida Atlantic University, 5353 Parkside Drive, Jupiter, FL 33458, USA; ltoll@health.fau.edu
This file	Online Resource 2 (ESM_2.xlsx). Table S1, region key: abbreviation, full structure name and CCFv3 division for all 246 candidate grey-matter regions, with inclusion status, reason for exclusion and per-structure registration CV.

### Sheet: Table S1
Table S1. Region key: abbreviations, full names, CCFv3 division, analysis inclusion with reason for exclusion, and per-structure registration CV.
Abbreviation	Full structure name	CCFv3 division	Analyzed	Registration CV	Reason for exclusion		Legend
ACA	Anterior cingulate area	Isocortex	Yes	0.091			Analyzed = Yes: region met inclusion criteria and appears in all downstream analyses (n = 198). Analyzed = No: region excluded (greyed), with the reason given. The analysis whitelist contains 246 CCFv3 acronyms. Two exclusion classes are distinguished, matching the preprocessing code. (i) Excluded a priori (n = 32): regions removed by name before analysis (the remove_regions vector in preprocess_…
AI	Agranular insular area	Isocortex	No	0.091	Excluded a priori (remove_regions, preprocess_neuroinfo.R)
AUD	Auditory areas	Isocortex	Yes	0.085
ECT	Ectorhinal area	Isocortex	Yes	0.097
FRP	Frontal pole, cerebral cortex	Isocortex	Yes	0.096
GU	Gustatory areas	Isocortex	Yes	0.085
ILA	Infralimbic area	Isocortex	Yes	0.102
MO	Somatomotor areas	Isocortex	Yes	0.068
ORB	Orbital area	Isocortex	Yes	0.093
PERI	Perirhinal area	Isocortex	Yes	0.107
PL	Prelimbic area	Isocortex	Yes	0.095
PTLp	Posterior parietal association areas	Isocortex	Yes	0.071
RSP	Retrosplenial area	Isocortex	Yes	0.069
SS	Somatosensory areas	Isocortex	Yes	0.065
TEa	Temporal association areas	Isocortex	Yes	0.084
VIS	Visual areas	Isocortex	Yes	0.075
VISC	Visceral area	Isocortex	Yes	0.104
AOB	Accessory olfactory bulb	Olfactory	Yes	0.106
AON	Anterior olfactory nucleus	Olfactory	Yes	0.082
COA	Cortical amygdalar area	Olfactory	Yes	0.08
DP	Dorsal peduncular area	Olfactory	Yes	0.085
MOB	Main olfactory bulb	Olfactory	Yes	0.077
NLOT	Nucleus of the lateral olfactory tract	Olfactory	No	0.09	Excluded a priori (remove_regions, preprocess_neuroinfo.R)
PAA	Piriform-amygdalar area	Olfactory	Yes	0.085
PIR	Piriform area	Olfactory	Yes	0.065
TR	Postpiriform transition area	Olfactory	Yes	0.088
TT	Taenia tecta	Olfactory	Yes	0.072
APr	Area prostriata	Hippocampus	Yes	0.118
CA	Ammon's horn	Hippocampus	Yes	0.063
DG	Dentate gyrus	Hippocampus	Yes	0.067
ENT	Entorhinal area	Hippocampus	Yes	0.082
FC	Fasciola cinerea	Hippocampus	Yes	0.163
HATA	Hippocampo-amygdalar transition area	Hippocampus	Yes	0.106
IG	Induseum griseum	Hippocampus	Yes	0.121
PAR	Parasubiculum	Hippocampus	Yes	0.128
POST	Postsubiculum	Hippocampus	Yes	0.108
PRE	Presubiculum	Hippocampus	Yes	0.156
ProS	Prosubiculum	Hippocampus	Yes	0.076
SUB	Subiculum	Hippocampus	Yes	0.079
CLA	Claustrum	Cortical Subplate	Yes	0.126
EP	Endopiriform nucleus	Cortical Subplate	Yes	0.075
AAA	Anterior amygdalar area	Amygdala	Yes	0.088
BA	Bed nucleus of the accessory olfactory tract	Amygdala	No	0.134	Excluded a priori (remove_regions, preprocess_neuroinfo.R)
BLA	Basolateral amygdalar nucleus	Amygdala	Yes	0.077
BMA	Basomedial amygdalar nucleus	Amygdala	Yes	0.075
CEA	Central amygdalar nucleus	Amygdala	Yes	0.08
IA	Intercalated amygdalar nucleus	Amygdala	Yes	0.077
LA	Lateral amygdalar nucleus	Amygdala	Yes	0.094
MEA	Medial amygdalar nucleus	Amygdala	Yes	0.075
PA	Posterior amygdalar nucleus	Amygdala	Yes	0.08
ACB	Nucleus accumbens	Striatum	Yes	0.065
CP	Caudoputamen	Striatum	Yes	0.067
FS	Fundus of striatum	Striatum	Yes	0.1
OT	Olfactory tubercle	Striatum	Yes	0.075
BAC	Bed nucleus of the anterior commissure	Pallidum/Septum	Yes	0.121
BST	Bed nuclei of the stria terminalis	Pallidum/Septum	Yes	0.071
GPe	Globus pallidus, external segment	Pallidum/Septum	Yes	0.126
GPi	Globus pallidus, internal segment	Pallidum/Septum	Yes	0.104
LS	Lateral septal nucleus	Pallidum/Septum	Yes	0.066
MA	Magnocellular nucleus	Pallidum/Septum	Yes	0.098
MS	Medial septal nucleus	Pallidum/Septum	Yes	0.068
NDB	Diagonal band nucleus	Pallidum/Septum	Yes	0.062
SF	Septofimbrial nucleus	Pallidum/Septum	Yes	0.073
SH	Septohippocampal nucleus	Pallidum/Septum	Yes	0.113
SI	Substantia innominata	Pallidum/Septum	Yes	0.072
TRS	Triangular nucleus of septum	Pallidum/Septum	Yes	0.078
ATN	Anterior group of the dorsal thalamus	Thalamus	Yes	0.063
EPI	Epithalamus	Thalamus	Yes	0.078
GENd	Geniculate group, dorsal thalamus	Thalamus	Yes	0.078
GENv	Geniculate group, ventral thalamus	Thalamus	Yes	0.084
ILM	Intralaminar nuclei of the dorsal thalamus	Thalamus	Yes	0.063
LAT	Lateral group of the dorsal thalamus	Thalamus	Yes	0.066
MED	Medial group of the dorsal thalamus	Thalamus	Yes	0.061
MTN	Midline group of the dorsal thalamus	Thalamus	Yes	0.06
PP	Peripeduncular nucleus	Thalamus	Yes	0.128
RT	Reticular nucleus of the thalamus	Thalamus	Yes	0.094
SPA	Subparafascicular area	Thalamus	Yes	0.08
SPF	Subparafascicular nucleus	Thalamus	Yes	0.081
VENT	Ventral group of the dorsal thalamus	Thalamus	Yes	0.062
ADP	Anterodorsal preoptic nucleus	Hypothalamus	Yes	0.113
AHN	Anterior hypothalamic nucleus	Hypothalamus	Yes	0.078
ARH	Arcuate hypothalamic nucleus	Hypothalamus	No	0.084	Excluded a priori (remove_regions, preprocess_neuroinfo.R)
ASO	Accessory supraoptic group	Hypothalamus	Yes	0.122
AVP	Anteroventral preoptic nucleus	Hypothalamus	No	0.099	Excluded a priori (remove_regions, preprocess_neuroinfo.R)
AVPV	Anteroventral periventricular nucleus	Hypothalamus	Yes	0.08
DMH	Dorsomedial nucleus of the hypothalamus	Hypothalamus	Yes	0.094
LHA	Lateral hypothalamic area	Hypothalamus	Yes	0.068
LPO	Lateral preoptic area	Hypothalamus	Yes	0.087
MBO	Mammillary body	Hypothalamus	Yes	0.069
ME	Median eminence	Hypothalamus	No	0.103	Excluded a priori (remove_regions, preprocess_neuroinfo.R)
MEPO	Median preoptic nucleus	Hypothalamus	Yes	0.073
MPN	Medial preoptic nucleus	Hypothalamus	Yes	0.094
MPO	Medial preoptic area	Hypothalamus	Yes	0.077
OV	Vascular organ of the lamina terminalis	Hypothalamus	No	0.362	Excluded a priori (remove_regions, preprocess_neuroinfo.R)
PD	Posterodorsal preoptic nucleus	Hypothalamus	Yes	0.117
PH	Posterior hypothalamic nucleus	Hypothalamus	Yes	0.061
PMd	Dorsal premammillary nucleus	Hypothalamus	Yes	0.088
PMv	Ventral premammillary nucleus	Hypothalamus	No	0.097	Excluded a priori (remove_regions, preprocess_neuroinfo.R)
PS	Parastrial nucleus	Hypothalamus	Yes	0.087
PST	Preparasubthalamic nucleus	Hypothalamus	Yes	0.15
PSTN	Parasubthalamic nucleus	Hypothalamus	Yes	0.149
PVH	Paraventricular hypothalamic nucleus	Hypothalamus	Yes	0.074
PVHd	Paraventricular hypothalamic nucleus, descending division	Hypothalamus	Yes	0.073
PVa	Periventricular hypothalamic nucleus, anterior part	Hypothalamus	Yes	0.093
PVi	Periventricular hypothalamic nucleus, intermediate part	Hypothalamus	Yes	0.077
PVp	Periventricular hypothalamic nucleus, posterior part	Hypothalamus	No	0.091	Excluded a priori (remove_regions, preprocess_neuroinfo.R)
PVpo	Periventricular hypothalamic nucleus, preoptic part	Hypothalamus	Yes	0.079
PeF	Perifornical nucleus	Hypothalamus	Yes	0.081
RCH	Retrochiasmatic area	Hypothalamus	No	0.084	Excluded a priori (remove_regions, preprocess_neuroinfo.R)
SBPV	Subparaventricular zone	Hypothalamus	Yes	0.122
SCH	Suprachiasmatic nucleus	Hypothalamus	No	0.115	Excluded a priori (remove_regions, preprocess_neuroinfo.R)
SFO	Subfornical organ	Hypothalamus	Yes	0.128
SO	Supraoptic nucleus	Hypothalamus	No	0.129	Excluded a priori (remove_regions, preprocess_neuroinfo.R)
STN	Subthalamic nucleus	Hypothalamus	Yes	0.076
TU	Tuberal nucleus	Hypothalamus	No	0.105	Excluded a priori (remove_regions, preprocess_neuroinfo.R)
VLPO	Ventrolateral preoptic nucleus	Hypothalamus	No	0.155	Excluded a priori (remove_regions, preprocess_neuroinfo.R)
VMH	Ventromedial hypothalamic nucleus	Hypothalamus	No	0.091	Excluded a priori (remove_regions, preprocess_neuroinfo.R)
VMPO	Ventromedial preoptic nucleus	Hypothalamus	No	0.166	Excluded a priori (remove_regions, preprocess_neuroinfo.R)
ZI	Zona incerta	Hypothalamus	Yes	0.059
AT	Anterior tegmental nucleus	Midbrain	Yes	0.094
CUN	Cuneiform nucleus	Midbrain	Yes	0.094
DT	Dorsal terminal nucleus of the accessory optic tract	Midbrain	Yes	0.14
EW	Edinger-Westphal nucleus	Midbrain	Yes	0.087
IC	Inferior colliculus	Midbrain	Yes	0.087
III	Oculomotor nucleus	Midbrain	Yes	0.106
IV	Trochlear nucleus	Midbrain	Yes	0.123
LT	Lateral terminal nucleus of the accessory optic tract	Midbrain	Yes	0.14
MA3	Medial accesory oculomotor nucleus	Midbrain	Yes	0.097
MEV	Midbrain trigeminal nucleus	Midbrain	Yes	0.783
MRN	Midbrain reticular nucleus	Midbrain	Yes	0.062
MT	Medial terminal nucleus of the accessory optic tract	Midbrain	Yes	0.101
NB	Nucleus of the brachium of the inferior colliculus	Midbrain	Yes	0.108
PAG	Periaqueductal gray	Midbrain	Yes	0.065
PBG	Parabigeminal nucleus	Midbrain	Yes	0.141
PN	Paranigral nucleus	Midbrain	Yes	0.086
PPN	Pedunculopontine nucleus	Midbrain	Yes	0.085
PRT	Pretectal region	Midbrain	Yes	0.065
Pa4	Paratrochlear nucleus	Midbrain	Yes	0.107
RAmb	Midbrain raphe nuclei	Midbrain	Yes	0.064
RN	Red nucleus	Midbrain	Yes	0.079
RR	Midbrain reticular nucleus, retrorubral area	Midbrain	Yes	0.091
SAG	Nucleus sagulum	Midbrain	Yes	0.113
SCO	Subcommissural organ	Midbrain	No	0.087	Excluded a priori (remove_regions, preprocess_neuroinfo.R)
SCm	Superior colliculus, motor related	Midbrain	Yes	0.071
SCs	Superior colliculus, sensory related	Midbrain	Yes	0.086
SNc	Substantia nigra, compact part	Midbrain	Yes	0.079
SNr	Substantia nigra, reticular part	Midbrain	Yes	0.078
VTA	Ventral tegmental area	Midbrain	Yes	0.07
VTN	Ventral tegmental nucleus	Midbrain	Yes	0.101
Acs5	Accessory trigeminal nucleus	Pons	Yes	0.121
B	Barrington's nucleus	Pons	Yes	0.12
CS	Superior central nucleus raphe	Pons	Yes	0.058
DTN	Dorsal tegmental nucleus	Pons	Yes	0.087
I5	Intertrigeminal nucleus	Pons	Yes	0.1
LC	Locus ceruleus	Pons	Yes	0.12
LDT	Laterodorsal tegmental nucleus	Pons	Yes	0.09
NI	Nucleus incertus	Pons	Yes	0.068
NLL	Nucleus of the lateral lemniscus	Pons	Yes	0.085
P5	Peritrigeminal zone	Pons	Yes	0.079
PB	Parabrachial nucleus	Pons	Yes	0.078
PC5	Parvicellular motor 5 nucleus	Pons	Yes	0.091
PCG	Pontine central gray	Pons	Yes	0.072
PDTg	Posterodorsal tegmental nucleus	Pons	Yes	0.106
PG	Pontine gray	Pons	No	0.08	Excluded a priori (remove_regions, preprocess_neuroinfo.R)
PRNc	Pontine reticular nucleus, caudal part	Pons	Yes	0.063
PRNr	Pontine reticular nucleus	Pons	Yes	0.059
PSV	Principal sensory nucleus of the trigeminal	Pons	Yes	0.075
RPO	Nucleus raphe pontis	Pons	Yes	0.073
SG	Supragenual nucleus	Pons	Yes	0.105
SLC	Subceruleus nucleus	Pons	Yes	0.123
SLD	Sublaterodorsal nucleus	Pons	Yes	0.099
SOC	Superior olivary complex	Pons	No	0.08	Excluded a priori (remove_regions, preprocess_neuroinfo.R)
SUT	Supratrigeminal nucleus	Pons	Yes	0.091
TRN	Tegmental reticular nucleus	Pons	No	0.086	Excluded a priori (remove_regions, preprocess_neuroinfo.R)
V	Motor nucleus of trigeminal	Pons	Yes	0.079
ACVII	Accessory facial motor nucleus	Medulla	No	0.129	Excluded a priori (remove_regions, preprocess_neuroinfo.R)
AMB	Nucleus ambiguus	Medulla	No	0.102	Excluded a priori (remove_regions, preprocess_neuroinfo.R)
AP	Area postrema	Medulla	Yes	0.17
CN	Cochlear nuclei	Medulla	Yes	0.085
DCN	Dorsal column nuclei	Medulla	Yes	0.101
DMX	Dorsal motor nucleus of the vagus nerve	Medulla	Yes	0.09
ECU	External cuneate nucleus	Medulla	Yes	0.142
GRN	Gigantocellular reticular nucleus	Medulla	Yes	0.088
ICB	Infracerebellar nucleus	Medulla	Yes	0.093
IO	Inferior olivary complex	Medulla	No	0.09	Excluded a priori (remove_regions, preprocess_neuroinfo.R)
IRN	Intermediate reticular nucleus	Medulla	Yes	0.07
ISN	Inferior salivatory nucleus	Medulla	Yes	0.117
LIN	Linear nucleus of the medulla	Medulla	No	0.099	Excluded a priori (remove_regions, preprocess_neuroinfo.R)
LRN	Lateral reticular nucleus	Medulla	No	0.096	Excluded a priori (remove_regions, preprocess_neuroinfo.R)
MARN	Magnocellular reticular nucleus	Medulla	No	0.098	Excluded a priori (remove_regions, preprocess_neuroinfo.R)
MDRN	Medullary reticular nucleus	Medulla	Yes	0.077
NTB	Nucleus of the trapezoid body	Medulla	No	0.096	Excluded a priori (remove_regions, preprocess_neuroinfo.R)
NTS	Nucleus of the solitary tract	Medulla	Yes	0.074
PARN	Parvicellular reticular nucleus	Medulla	Yes	0.07
PAS	Parasolitary nucleus	Medulla	Yes	0.105
PGRN	Paragigantocellular reticular nucleus	Medulla	Yes	0.08
PHY	Perihypoglossal nuclei	Medulla	Yes	0.082
PPY	Parapyramidal nucleus	Medulla	No	0.109	Excluded a priori (remove_regions, preprocess_neuroinfo.R)
Pa5	Paratrigeminal nucleus	Medulla	Yes	0.136
RM	Nucleus raphe magnus	Medulla	No	0.097	Excluded a priori (remove_regions, preprocess_neuroinfo.R)
RO	Nucleus raphe obscurus	Medulla	No	0.095	Excluded a priori (remove_regions, preprocess_neuroinfo.R)
RPA	Nucleus raphe pallidus	Medulla	No	0.096	Excluded a priori (remove_regions, preprocess_neuroinfo.R)
SPVC	Spinal nucleus of the trigeminal, caudal part	Medulla	Yes	0.081
SPVI	Spinal nucleus of the trigeminal, interpolar part	Medulla	Yes	0.078
SPVO	Spinal nucleus of the trigeminal, oral part	Medulla	Yes	0.08
VI	Abducens nucleus	Medulla	Yes	0.103
VII	Facial motor nucleus	Medulla	No	0.073	Excluded a priori (remove_regions, preprocess_neuroinfo.R)
VNC	Vestibular nuclei	Medulla	Yes	0.066
XII	Hypoglossal nucleus	Medulla	Yes	0.086
x	Nucleus x	Medulla	Yes	0.097
y	Nucleus y	Medulla	Yes	0.112
ANcr1	Crus 1	Cerebellum	Yes	0.086
ANcr2	Crus 2	Cerebellum	Yes	0.074
CENT2	Lobule II	Cerebellum	Yes	0.121
CENT3	Lobule III	Cerebellum	Yes	0.096
COPY	Copula pyramidis	Cerebellum	Yes	0.089
DEC	Declive (VI)	Cerebellum	Yes	0.08
DN	Dentate nucleus	Cerebellum	Yes	0.103
FL	Flocculus	Cerebellum	Yes	0.107
FN	Fastigial nucleus	Cerebellum	Yes	0.08
FOTU	Folium-tuber vermis (VII)	Cerebellum	Yes	0.07
IP	Interposed nucleus	Cerebellum	Yes	0.081
LING	Lingula (I)	Cerebellum	Yes	0.106
NOD	Nodulus (X)	Cerebellum	Yes	0.09
PFL	Paraflocculus	Cerebellum	Yes	0.094
PRM	Paramedian lobule	Cerebellum	Yes	0.08
PYR	Pyramus (VIII)	Cerebellum	Yes	0.064
SIM	Simple lobule	Cerebellum	Yes	0.091
UVU	Uvula (IX)	Cerebellum	Yes	0.095
VeCB	Vestibulocerebellar nucleus	Cerebellum	Yes	0.105
LSS	Lateral strip of striatum	Striatum	No	n/a	Absent or present in only one hemisphere in at least one export
AHA	Anterior hypothalamic area	Hypothalamus	No	n/a	Absent or present in only one hemisphere in at least one export
PSCH	Suprachiasmatic preoptic nucleus	Hypothalamus	No	n/a	Absent or present in only one hemisphere in at least one export
InCo	Intercollicular nucleus	Midbrain	No	n/a	Absent or present in only one hemisphere in at least one export
SNl	Substantia nigra, lateral part	Midbrain	No	n/a	Absent or present in only one hemisphere in at least one export
LTN	Lateral tegmental nucleus	Pons	No	n/a	Absent or present in only one hemisphere in at least one export
PRNv	Pontine reticular nucleus, ventral part	Pons	No	n/a	Absent or present in only one hemisphere in at least one export
SSN	Superior salivatory nucleus	Pons	No	n/a	Absent or present in only one hemisphere in at least one export
z	Nucleus z	Medulla	No	n/a	Absent or present in only one hemisphere in at least one export
ACVI	Accessory abducens nucleus	Medulla	No	n/a	Absent or present in only one hemisphere in at least one export
EV	Efferent vestibular nucleus	Medulla	No	n/a	Absent or present in only one hemisphere in at least one export
ECO	Efferent cochlear group	Medulla	No	n/a	Absent or present in only one hemisphere in at least one export
PMR	Paramedian reticular nucleus	Medulla	No	n/a	Absent or present in only one hemisphere in at least one export
INV	Interstitial nucleus of the vestibular nerve	Medulla	No	n/a	Absent or present in only one hemisphere in at least one export
CUL4	Lobule IV	Cerebellum	No	n/a	Absent or present in only one hemisphere in at least one export
CUL5	Lobule V	Cerebellum	No	n/a	Absent or present in only one hemisphere in at least one export
